# *Pseudomonas aeruginosa* PA14 produces R-bodies, extendable protein polymers with roles in host colonization and virulence

**DOI:** 10.1101/2020.10.26.356394

**Authors:** Bryan Wang, Yu-Cheng Lin, Alejandro Vasquez-Rifo, Jeanyoung Jo, Alexa Price-Whelan, Shujuan Tao McDonald, Lewis M. Brown, Christian Sieben, Lars E.P. Dietrich

## Abstract

*Pseudomonas aeruginosa* PA14, an opportunistic pathogen of diverse hosts, contains genes with the potential to confer production of R-bodies (i.e., a “*reb* cluster”). R-bodies are large, extendable protein polymers best known for their role in killing of paramecia by the bacterium *Caedibacter taeniospiralis*, and genes in the *reb* cluster have been implicated in PA14 virulence. Here, we present evidence that PA14 expresses *reb* cluster genes during colonization of plant and nematode hosts. We identify products of the *reb* cluster that are R-body-associated and that control stochastic expression of R-body structural genes. We also show that R-body production is required for full virulence in nematodes. Analyses of nematode ribosome content and immune response indicate that R-bodies act via a mechanism involving ribosome cleavage and translational inhibition. These observations provide insight into the biology of R-body production and its consequences during *P. aeruginosa* infection.
