## Supplementary File 1 for "*Pseudomonas aeruginosa* PA14 produces R-bodies, extendable protein polymers with roles in host colonization and virulence"

### Sheet: Sheet 1
Supplementary File 1
Strains	rebP1 (PA14_27630)	FecI2 (PA14_27690)	reb gene cluster (PA14_27630-PA14_27700)
Pseudomonas aeruginosa B136-33, complete sequence	+	+	+
Pseudomonas aeruginosa C-NN2 isolate early isolate NN2 (clone C) chromosome I	+	+	+
Pseudomonas aeruginosa DHS01 strain DH01 chromosome, complete genome	+	+	+
Pseudomonas aeruginosa DK1 substr. NH57388A chromosome I	+	+	+
Pseudomonas aeruginosa DK2, complete sequence	+	+	+
Pseudomonas aeruginosa isolate B10W, complete genome	+	+	+
Pseudomonas aeruginosa isolate PA14Or_reads chromosome PA14OR	+	+	+
Pseudomonas aeruginosa isolate paerg000 chromosome 0	+	+	+
Pseudomonas aeruginosa isolate paerg005 chromosome 0	+	+	+
Pseudomonas aeruginosa isolate paerg009 chromosome 0	+	+	+
Pseudomonas aeruginosa isolate PcyII-10 chromosome PcyII-10	+	+	+
Pseudomonas aeruginosa LES431, complete genome	+	+	+
Pseudomonas aeruginosa LESB58, complete genome	+	+	+
Pseudomonas aeruginosa MTB-1, complete sequence	+	+	+
Pseudomonas aeruginosa NCGM2.S1 chromosome 1, complete sequence	+	+	+
Pseudomonas aeruginosa PA1, complete sequence	+	+	+
Pseudomonas aeruginosa PA1R, complete genome	+	+	+
Pseudomonas aeruginosa PA99 chromosome, complete genome	+	+	+
Pseudomonas aeruginosa PAK chromosome 1	+	+	+
Pseudomonas aeruginosa PAK chromosome, complete genome	+	+	+
Pseudomonas aeruginosa RP73, complete sequence	+	+	+
Pseudomonas aeruginosa SCV20265, complete sequence	+	+	+
Pseudomonas aeruginosa SJTD-1 chromosome, complete genome	+	+	+
Pseudomonas aeruginosa strain 12939 chromosome, complete genome	+	+	+
Pseudomonas aeruginosa strain 1811-13R031 chromosome, complete genome	+	+	+
Pseudomonas aeruginosa strain 1811-18R001 chromosome, complete genome	+	+	+
Pseudomonas aeruginosa strain 243931 chromosome, complete genome	+	+	+
Pseudomonas aeruginosa strain 24Pae112 chromosome, complete genome	+	+	+
Pseudomonas aeruginosa strain 268 chromosome, complete genome	+	+	+
Pseudomonas aeruginosa strain 60503 chromosome, complete genome	+	+	+
Pseudomonas aeruginosa strain 8380	+	+	+
Pseudomonas aeruginosa strain A681 chromosome, complete genome	+	+	+
Pseudomonas aeruginosa strain AA2 chromosome, complete genome	+	+	+
Pseudomonas aeruginosa strain ACR20 chromosome, complete genome	+	+	+
Pseudomonas aeruginosa strain AES1M chromosome, complete genome	+	+	+
Pseudomonas aeruginosa strain AES1R chromosome, complete genome	+	+	+
Pseudomonas aeruginosa strain AR_0095 chromosome, complete genome	+	+	+
Pseudomonas aeruginosa strain AR_0110 chromosome, complete genome	+	+	+
Pseudomonas aeruginosa strain AR_0111 chromosome, complete genome	+	+	+
Pseudomonas aeruginosa strain AR_0230 chromosome, complete genome	+	+	+
Pseudomonas aeruginosa strain AR_0353 chromosome, complete genome	+	+	+
Pseudomonas aeruginosa strain AR_0354 chromosome, complete genome	+	+	+
Pseudomonas aeruginosa strain AR_0357 chromosome, complete genome	+	+	+
Pseudomonas aeruginosa strain AR_0360 chromosome, complete genome	+	+	+
Pseudomonas aeruginosa strain AR_455 chromosome, complete genome	+	+	+
Pseudomonas aeruginosa strain AR_458 chromosome, complete genome	+	+	+
Pseudomonas aeruginosa strain AR_460 chromosome, complete genome	+	+	+
Pseudomonas aeruginosa strain AR442 chromosome, complete genome	+	+	+
Pseudomonas aeruginosa strain AR444 chromosome, complete genome	+	+	+
Pseudomonas aeruginosa strain B14130 chromosome, complete genome	+	+	+
Pseudomonas aeruginosa strain B17932 chromosome, complete genome	+	+	+
Pseudomonas aeruginosa strain B41226 chromosome, complete genome	+	+	+
Pseudomonas aeruginosa strain BA15561 chromosome, complete genome	+	+	+
Pseudomonas aeruginosa strain BA7823 chromosome, complete genome	+	+	+
Pseudomonas aeruginosa strain BAMCPA07-48, complete genome	+	+	+
Pseudomonas aeruginosa strain C7-25 isolate C7-25 chromosome C7-25	+	+	+
Pseudomonas aeruginosa strain C79 chromosome, complete genome	+	+	+
Pseudomonas aeruginosa strain CCUG 51971 chromosome, complete genome	+	+	+
Pseudomonas aeruginosa strain CCUG 70744 chromosome, complete genome	+	+	+
Pseudomonas aeruginosa strain CDN118 chromosome, complete genome	+	+	+
Pseudomonas aeruginosa strain CDN129 chromosome, complete genome	+	+	+
Pseudomonas aeruginosa strain CFSAN084950 chromosome, complete genome	+	+	+
Pseudomonas aeruginosa strain CMC-115 chromosome, complete genome	+	+	+
Pseudomonas aeruginosa strain Cu1510, complete genome	+	+	+
Pseudomonas aeruginosa strain DN1 chromosome, complete genome	+	+	+
Pseudomonas aeruginosa strain DVT401 chromosome, complete genome	+	+	+
Pseudomonas aeruginosa strain DVT410 chromosome, complete genome	+	+	+
Pseudomonas aeruginosa strain DVT413 chromosome, complete genome	+	+	+
Pseudomonas aeruginosa strain DVT414 chromosome, complete genome	+	+	+
Pseudomonas aeruginosa strain DVT417 chromosome, complete genome	+	+	+
Pseudomonas aeruginosa strain DVT419 chromosome, complete genome	+	+	+
Pseudomonas aeruginosa strain DVT421 chromosome, complete genome	+	+	+
Pseudomonas aeruginosa strain DVT423 chromosome, complete genome	+	+	+
Pseudomonas aeruginosa strain DVT425 chromosome, complete genome	+	+	+
Pseudomonas aeruginosa strain DVT427 chromosome, complete genome	+	+	+
Pseudomonas aeruginosa strain DVT429 chromosome, complete genome	+	+	+
Pseudomonas aeruginosa strain DVT729 chromosome, complete genome	+	+	+
Pseudomonas aeruginosa strain DVT779 chromosome, complete genome	+	+	+
Pseudomonas aeruginosa strain E6130952 chromosome, complete genome	+	+	+
Pseudomonas aeruginosa strain E80 chromosome, complete genome	+	+	+
Pseudomonas aeruginosa strain E90 chromosome, complete genome	+	+	+
Pseudomonas aeruginosa strain F63912 chromosome, complete genome	+	+	+
Pseudomonas aeruginosa strain F9676, complete genome	+	+	+
Pseudomonas aeruginosa strain FA-HZ1, complete genome	+	+	+
Pseudomonas aeruginosa strain FDAARGOS_501 chromosome, complete genome	+	+	+
Pseudomonas aeruginosa strain FDAARGOS_570 chromosome, complete genome	+	+	+
Pseudomonas aeruginosa strain FDAARGOS_571 chromosome, complete genome	+	+	+
Pseudomonas aeruginosa strain FDAARGOS_610 chromosome, complete genome	+	+	+
Pseudomonas aeruginosa strain H25883 chromosome, complete genome	+	+	+
Pseudomonas aeruginosa strain H26023 chromosome, complete genome	+	+	+
Pseudomonas aeruginosa strain H26027 chromosome, complete genome	+	+	+
Pseudomonas aeruginosa strain H47921 chromosome, complete genome	+	+	+
Pseudomonas aeruginosa strain H5708 chromosome, complete genome	+	+	+
Pseudomonas aeruginosa strain HS9 chromosome, complete genome	+	+	+
Pseudomonas aeruginosa strain IMP66 chromosome, complete genome	+	+	+
Pseudomonas aeruginosa strain IMP67 chromosome, complete genome	+	+	+
Pseudomonas aeruginosa strain IMP68 chromosome, complete genome	+	+	+
Pseudomonas aeruginosa strain INP-43 chromosome, complete genome	+	+	+
Pseudomonas aeruginosa strain IOMTU 133	+	+	+
Pseudomonas aeruginosa strain JB2 chromosome, complete genome	+	+	+
Pseudomonas aeruginosa strain JNQH-PA57 chromosome, complete genome	+	+	+
Pseudomonas aeruginosa strain K34-7 chromosome, complete genome	+	+	+
Pseudomonas aeruginosa strain KRP1 chromosome, complete genome	+	+	+
Pseudomonas aeruginosa strain L10 chromosome, complete genome	+	+	+
Pseudomonas aeruginosa strain LW chromosome, complete genome	+	+	+
Pseudomonas aeruginosa strain LYT4 chromosome, complete genome	+	+	+
Pseudomonas aeruginosa strain M1608 chromosome, complete genome	+	+	+
Pseudomonas aeruginosa strain M37351 chromosome, complete genome	+	+	+
Pseudomonas aeruginosa strain MRSN12280 chromosome, complete genome	+	+	+
Pseudomonas aeruginosa strain MS14403 chromosome, complete genome	+	+	+
Pseudomonas aeruginosa strain N15-01092 chromosome, complete genome	+	+	+
Pseudomonas aeruginosa strain N17-1 chromosome, complete genome	+	+	+
Pseudomonas aeruginosa strain NCGM1900	+	+	+
Pseudomonas aeruginosa strain NCGM1984	+	+	+
Pseudomonas aeruginosa strain NCGM257	+	+	+
Pseudomonas aeruginosa strain NCTC10728 chromosome 1	+	+	+
Pseudomonas aeruginosa strain NCTC13359 genome assembly, chromosome: 1	+	+	+
Pseudomonas aeruginosa strain NCTC13618 genome assembly, chromosome: 1	+	+	+
Pseudomonas aeruginosa strain NCTC13620 genome assembly, chromosome: 1	+	+	+
Pseudomonas aeruginosa strain NCTC13715 chromosome 1	+	+	+
Pseudomonas aeruginosa strain NCTC9433 genome assembly, chromosome: 1	+	+	+
Pseudomonas aeruginosa strain NHmuc, complete genome	+	+	+
Pseudomonas aeruginosa strain Ocean-1155 chromosome, complete genome	+	+	+
Pseudomonas aeruginosa strain Ocean-1175 chromosome, complete genome	+	+	+
Pseudomonas aeruginosa strain PA_154197, complete genome	+	+	+
Pseudomonas aeruginosa strain PA_D1, complete genome	+	+	+
Pseudomonas aeruginosa strain PA_D16, complete genome	+	+	+
Pseudomonas aeruginosa strain PA_D2, complete genome	+	+	+
Pseudomonas aeruginosa strain PA_D21, complete genome	+	+	+
Pseudomonas aeruginosa strain PA_D22, complete genome	+	+	+
Pseudomonas aeruginosa strain PA_D25, complete genome	+	+	+
Pseudomonas aeruginosa strain PA_D5, complete genome	+	+	+
Pseudomonas aeruginosa strain PA_D9, complete genome	+	+	+
Pseudomonas aeruginosa strain PA-3 chromosome, complete genome	+	+	+
Pseudomonas aeruginosa strain Pa124 chromosome, complete genome	+	+	+
Pseudomonas aeruginosa strain Pa127 chromosome, complete genome	+	+	+
Pseudomonas aeruginosa strain PA1RG chromosome, complete genome	+	+	+
Pseudomonas aeruginosa strain PA34 chromosome, complete genome	+	+	+
Pseudomonas aeruginosa strain Pa58 chromosome, complete genome	+	+	+
Pseudomonas aeruginosa strain PA59 chromosome, complete genome	+	+	+
Pseudomonas aeruginosa strain PA83 chromosome, complete genome	+	+	+
Pseudomonas aeruginosa strain Pa84 chromosome, complete genome	+	+	+
Pseudomonas aeruginosa strain PAAK088 chromosome, complete genome	+	+	+
Pseudomonas aeruginosa strain PABL012 chromosome, complete genome	+	+	+
Pseudomonas aeruginosa strain PABL017 chromosome, complete genome	+	+	+
Pseudomonas aeruginosa strain PABL048 chromosome, complete genome	+	+	+
Pseudomonas aeruginosa strain PAC1 chromosome, complete genome	+	+	+
Pseudomonas aeruginosa strain PAC6 chromosome, complete genome	+	+	+
Pseudomonas aeruginosa strain Paer4_119 chromosome, complete genome	+	+	+
Pseudomonas aeruginosa strain PAG5 chromosome, complete genome	+	+	+
Pseudomonas aeruginosa strain PASGNDM345 chromosome, complete genome	+	+	+
Pseudomonas aeruginosa strain PASGNDM699 chromosome, complete genome	+	+	+
Pseudomonas aeruginosa strain PB350 chromosome, complete genome	+	+	+
Pseudomonas aeruginosa strain PB353 chromosome, complete genome	+	+	+
Pseudomonas aeruginosa strain PB354 chromosome, complete genome	+	+	+
Pseudomonas aeruginosa strain PB367 chromosome, complete genome	+	+	+
Pseudomonas aeruginosa strain PB367 chromosome, complete genome	+	+	+
Pseudomonas aeruginosa strain PB368 chromosome, complete genome	+	+	+
Pseudomonas aeruginosa strain PB369 chromosome, complete genome	+	+	+
Pseudomonas aeruginosa strain PcyII-40 isolate PcyII-40 chromosome PcyII-40	+	+	+
Pseudomonas aeruginosa strain PPF-1 chromosome, complete genome	+	+	+
Pseudomonas aeruginosa strain PSE6684 chromosome, complete genome	+	+	+
Pseudomonas aeruginosa strain RD1-3 chromosome, complete genome	+	+	+
Pseudomonas aeruginosa strain SCVFeb, complete genome	+	+	+
Pseudomonas aeruginosa strain SCVJan, complete genome	+	+	+
Pseudomonas aeruginosa strain SE5331 chromosome, complete genome	+	+	+
Pseudomonas aeruginosa strain SE5443 chromosome, complete genome	+	+	+
Pseudomonas aeruginosa strain SE5458 chromosome, complete genome	+	+	+
Pseudomonas aeruginosa strain SP2230 chromosome, complete genome	+	+	+
Pseudomonas aeruginosa strain SP4371 chromosome, complete genome	+	+	+
Pseudomonas aeruginosa strain SP4527 chromosome, complete genome	+	+	+
Pseudomonas aeruginosa strain SP4528 chromosome, complete genome	+	+	+
Pseudomonas aeruginosa strain ST773 chromosome, complete genome	+	+	+
Pseudomonas aeruginosa strain T2101 chromosome, complete genome	+	+	+
Pseudomonas aeruginosa strain T2436 chromosome, complete genome	+	+	+
Pseudomonas aeruginosa strain T63266 chromosome, complete genome	+	+	+
Pseudomonas aeruginosa strain USDA-ARS-USMARC-41639 chromosome, complete genome	+	+	+
Pseudomonas aeruginosa strain VIT PC9 chromosome, complete genome	+	+	+
Pseudomonas aeruginosa strain W16407 chromosome, complete genome	+	+	+
Pseudomonas aeruginosa strain W36662 chromosome, complete genome	+	+	+
Pseudomonas aeruginosa strain W45909 chromosome, complete genome	+	+	+
Pseudomonas aeruginosa strain W60856 chromosome, complete genome	+	+	+
Pseudomonas aeruginosa strain X78812 chromosome, complete genome	+	+	+
Pseudomonas aeruginosa strain Y71 chromosome, complete genome	+	+	+
Pseudomonas aeruginosa strain Y89 chromosome, complete genome	+	+	+
Pseudomonas aeruginosa strain YB01 chromosome, complete genome	+	+	+
Pseudomonas aeruginosa strain ZM03 chromosome, complete genome	+	+	+
Pseudomonas aeruginosa UCBPP-PA14, complete sequence	+	+	+
Pseudomonas aeruginosa VRFPA04 chromosome, complete genome	+	-	+
Pseudomonas aeruginosa YL84 chromosome, complete genome	+	+	+
